# Network-based identification and pharmacological targeting of host cell master regulators induced by SARS-CoV-2 infection

**DOI:** 10.1101/2021.07.03.451001

**Authors:** Pasquale Laise, Megan L. Stanifer, Gideon Bosker, Xiaoyun Sun, Sergio Triana, Patricio Doldan, Federico La Manna, Marta De Menna, Ronald B. Realubit, Sergey Pampou, Charles Karan, Theodore Alexandrov, Marianna Kruithof-de Julio, Andrea Califano, Steeve Boulant, Mariano J. Alvarez

**Affiliations:** DarwinHealth Inc, New York, NY, USA; Department of Systems Biology, Columbia University Irving Medical Center, New York, NY, USA; Department of Infectious Diseases, Molecular Virology, Heidelberg University Hospital, Germany; Structural and Computational Biology Unit, European Molecular Biology Laboratory, Heidelberg, Germany; Collaboration for joint PhD degree between EMBL and Heidelberg University, Faculty of Biosciences, Germany; Department of Infectious Diseases, Virology, Heidelberg University Hospital, Germany; Research Group “Cellular Polarity and Viral Infection”, German Cancer Research Center (DKFZ), Heidelberg, Germany; Department for BioMedical Research, Urology Research Laboratory, University of Bern, Bern, Switzerland; Translational Organoid Models, Department for BioMedical Research, University of Bern, Bern, Switzerland; Bern Center for Precision Medicine, University of Bern and Inselspital, Bern, Switzerland; Department of Urology, Inselspital, Bern University Hospital, Bern, Switzerland; Skaggs School of Pharmacy and Pharmaceutical Sciences, University of California San Diego, La Jolla, CA, USA; Molecular Medicine Partnership Unit (MMPU), European Molecular Biology Laboratory, Heidelberg, Germany; Herbert Irving Comprehensive Cancer Center, Columbia University Irving Medical Center, New York, NY, USA; Department of Medicine, Columbia University Irving Medical Center, New York, NY, USA; Department of Biochemistry & Molecular Biophysics, Columbia University Irving Medical Center, New York, NY, USA; Department of Biomedical Informatics, Columbia University Irving Medical Center, New York, NY, USA

**Keywords:** Coronavirus, Regulatory networks, Master regulator, Antiviral drugs

## Abstract

Precise characterization and targeting of host cell transcriptional machinery hijacked by SARS-CoV-2 remains challenging. To identify therapeutically targetable mechanisms that are critical for SARS-CoV-2 infection, here we elucidated the Master Regulator (MR) proteins representing mechanistic determinants of the gene expression signature induced by SARS-CoV-2. The analysis revealed coordinated inactivation of *MR-proteins* linked to regulatory programs potentiating efficiency of viral replication (*detrimental host MR-signature*) and activation of *MR-proteins* governing innate immune response programs (*beneficial MR-signature*). To identify MR-inverting compounds capable of rescuing activity of inactivated host MR-proteins, without adversely affecting the beneficial MR-signature, we developed the ViroTreat algorithm. Overall, >80% of drugs predicted to be effective by this methodology induced significant reduction of SARS-CoV-2 infection, without affecting cell viability. ViroTreat is fully generalizable and can be extended to identify drugs targeting the host cell-based MR signatures induced by virtually any pathogen.
