## Supplementary Table 2 for "Network-based identification and pharmacological targeting of host cell master regulators induced by SARS-CoV-2 infection"

### Sheet: Summary-table
		ViroTreat	ViroTreat	SCoV-2 in Caco-2	SCoV-2 in Caco-2	SCoV-2 in Caco-2	SCoV-2 in Caco-2	SCoV-2 in Caco-2	SCoV-2 in Calu-3	SCoV-2 in Calu-3	SCoV-2 in Calu-3	SCoV-2 in Calu-3	SCoV-2 in Calu-3	SCoV-2 in A549	SCoV-2 in A549	SCoV-2 in A549	SCoV-2 in A549	SCoV-2 in A549	Rotavirus in Caco-2	Rotavirus in Caco-2	Rotavirus in Caco-2	Rotavirus in Caco-2	Rotavirus in Caco-2	SCoV-2 in GI organoids	SCoV-2 in GI organoids	SCoV-2 in GI organoids	SCoV-2 in GI organoids	SCoV-2 in GI organoids
Drug	Admin	Conc (uM)	p-value	Conc (uM)	Viability	Infectivity	FDR	Inhibition	Conc (uM)	Viability	Infectivity	FDR	Inhibition	Conc (uM)	Viability	Infectivity	FDR	Inhibition	Conc (uM)	Viability	Infectivity	FDR	Inhibition	Conc (uM)	Viability	Infectivity	FDR	Inhibition
Midostaurin	Oral	0.21	2.25443e-30	5.2	85.4458	71.9669	0.142626	FALSE
Pimozide	Oral	3	5.3555e-22	4.8	111.129	64.7248	0.00673405	TRUE	15	75.8573	71.6803	0.404296	FALSE
Mitoxantrone	IV	0.07	8.00927e-21	8.8	101.777	57.6757	0.0134102	TRUE
Cabazitaxel	IV	0.0002	4.51707e-20	0.005	99.7422	64.3194	0.00339111	TRUE
Amsacrine	IV	2.5	3.46651e-16	0.02	90.6207	75.9753	0.0102033	TRUE
Exemestane	Oral	1	5.5363e-15	120	46.888	28.9488	0.00404256	TRUE	25	91.1306	85.4427	0.0252494	FALSE	7.2	106.029	91.0663	0.0673629	FALSE	25	100.982	83.1347	0.146257	FALSE	5	99.6223	100.013	0.596322	FALSE
Idarubicin	IV	0.125	1.33779e-12	0.025	75.8931	36.7931	0.00673405	TRUE											0.025	89.8209	43.3246	0.154629	FALSE	0.025	96.4629	9.7271	0.0041116	TRUE
Decitabine	IV	0.5	3.07652e-12	3.2e-05	92.0779	65.7771	0.00339111	TRUE
Cisplatin	IV	6	1.28911e-11
Apremilast	Oral	0.5	5.17872e-11	62	99.7246	67.4776	0.0255968	TRUE	12	98.2869	92.7635	0.0252494	FALSE	20	106.212	88.1866	0.277093	FALSE
Osimertinib	Oral	1.5	5.87819e-11	3.8	74.185	49.2095	0.00404256	TRUE	7.5	85.7365	53.4	0.0287536	TRUE						0.012	105.025	95.3018	0.13641	FALSE	7.5	98.3516	55.0583	0.0340795	TRUE
Amiodarone	Oral	5	1.42706e-09	12	83.4233	37.3624	2.2762e-05	TRUE	25	78.8266	77.3761	0.306086	FALSE						1	104.54	98.9976	0.302356	FALSE	5	90.831	53.3399	0.0340795	TRUE
Bosutinib	Oral	1.5	1.45115e-08	38	65.7667	30.3638	0.00339111	TRUE	7.5	88.6526	90.8424	1	FALSE						1.5	104.198	96.6811	0.13641	FALSE	7.5	97.7679	17.6297	0.00885363	TRUE
Temsirolimus	IV	0.005	2.02524e-08
Ketoconazole	Oral	7	9.64568e-08	35	106.835	67.5518	0.00261383	TRUE
Disulfiram	Oral	0.015	2.32951e-07	0.00012	77.473	75.061	0.105404	FALSE
Epirubicin	IV	0.12	7.07799e-07
Fedratinib	Oral	1	7.47176e-07	0.008	88.1958	78.3207	0.156073	FALSE
Thiotepa	IV	3.5	1.56319e-06
Cyclosporine	Oral	10	3.79067e-06	10	107.659	43.5741	0.000252035	TRUE	16	105.659	33.2495	0.00015748	TRUE	16	88.0156	24.8941	0.000188673	TRUE	0.4	106.926	98.8404	0.13641	FALSE	5	97.8022	27.8104	0.0340795	TRUE
Vorinostat	Oral	0.5	6.84744e-06	2.5	50.463	31.7651	0.00339111	TRUE											0.004	97.5933	104.752	1	FALSE	2.5	85.0034	33.2163	0.0472794	TRUE
Bicalutamide	Oral	10	7.87019e-06	1200	103.5	55.2427	0.00344577	TRUE	250	111.204	97.4075	0.228122	FALSE	0.4	105.678	99.6864	0.279394	FALSE	250	100.492	87.4106	0.13641	FALSE	1250	76.5797	28.8517	0.0340795	TRUE
Enzalutamide	Oral	2.5	1.82395e-05
Ifosfamide	IV	10	1.8883e-05
Carfilzomib	IV	0.005	2.3711e-05
Thioguanine	Oral	1	4.89042e-05
Carmustine	IV	1.5	5.05296e-05
Pomalidomide	Oral	0.21	5.87898e-05
Etoposide	IV	1	6.29715e-05
Belinostat	IV	0.105	7.68328e-05
Pralatrexate	IV	10	9.80362e-05
Melphalan	IV	1	0.000145241
Mercaptopurine	Oral	1	0.000287875
Lenvatinib	Oral	0.5	0.00453063
Cyclophosphamide	Oral	10	0.00657463
Gefitinib	Oral	0.5	0.012474	0.004	94.2389	103.803	1	FALSE
Rucaparib	Oral	3.5	0.0193285	18	87.0108	79.8212	0.68688	FALSE
Aminopterin	IV	1	0.020897
Pemetrexed	IV	10	0.0269709
Fluorouracil	IV	2	0.0388061
Paclitaxel	IV	0.01	0.0402227
Niclosamide	Oral	5	0.0403391
Olaparib	Oral	10	0.0559424
Nelarabine	IV	10	0.0595264
Methotrexate	Oral	10	0.0888119
Cinacalcet	Oral	1	0.188667
Oxaliplatin	IV	1.5	0.206659
Lapatinib	Oral	4	0.225059
Abiraterone	Oral	1.5	0.287186
Sonidegib	Oral	8	0.298149
Mechlorethamine	IV	1	0.301801
Tofacitinib	Oral	0.305	0.31599
Bleomycin	IV	0.08	0.32928
Imatinib	Oral	5	0.37179
Ixazomib	Oral	0.03	0.401725
Mitotane	Oral	10	0.476106
Floxuridine	IV	10	0.510833
Clofarabine	IV	0.26	0.561691
Lenalidomide	Oral	1.5	0.608215
Mitomycin	IV	4	0.706807
Daunorubicin	IV	0.02	0.722275
Epigallocatechin	Oral	0.5	0.971104	62	90.167	87.3295	1	FALSE
Romidepsin	IV	0.00155	1	0.19	103.053	94.7203	0.156073	FALSE
Teniposide	IV	0.01	1	8e-05	95.3255	95.3105	1	FALSE
Arsenic trioxide	IV	0.5	1
Tamoxifen	Oral	1.5	1
Docetaxel	IV	0.00085	1	0.00017	104.791	89.5795	0.0180891	FALSE
Axitinib	Oral	0.14	1
Altretamine	Oral	10	1
Trifluridine	IV	10	1
Phenelzine	Oral	0.00105	1	0.13	145.712	92.814	0.0255968	FALSE
Acalabrutinib	Oral	2	1
Ixabepilone	IV	0.01	1
Nintedanib	Oral	0.135	1
Dactinomycin	IV	0.00045	1
Selinexor	Oral	0.295	1
Pazopanib	Oral	0.185	1	0.037	105.673	99.8803	0.320717	FALSE
Dacomitinib	Oral	0.05	1
Doxorubicin	IV	0.255	1
Leucovorin	IV	2	1
Irinotecan	IV	0.5	1
Cobimetinib	Oral	0.005	1
Thalidomide	IV	8.5	1	210	95.3518	87.8074	0.643368	FALSE
Everolimus	Oral	0.0002	1
Panobinostat	Oral	0.01	1	0.25	54.4503	43.4759	0.0703488	FALSE
Lomustine	Oral	7	1	35	99.2947	90.3151	0.311166	FALSE
Hydroxychloroquine	Oral	0.01	1
Capecitabine	Oral	10	1	1200	121.926	95.8558	0.0104567	FALSE
Talazoparib	Oral	0.06	1
Nilotinib	Oral	6	1
Leuprolide	IV	0.075	1
Dacarbazine	IV	10	1
Crizotinib	Oral	0.19	1
Cladribine	Oral	0.5	1
Auranofin	Oral	1	1
Regorafenib	Oral	4	1
Bortezomib	IV	0.015	1
Sunitinib	Oral	0.045	1
Gemcitabine	IV	0.05	1
Temozolomide	Oral	10	1
Trametinib	Oral	0.005	1
Idelalisib	Oral	0.24	1
Hydroxyurea	Oral	1	1
Ponatinib	Oral	0.03	1
Topotecan	IV	0.19	1
Streptozocin	IV	10	1
Salicylic acid	IV	10	1
Letrozole	Oral	2	1
Cabozantinib	Oral	1	1
Sorafenib	Oral	4.5	1
Cytarabine	IV	0.205	1
Toremifene	Oral	1.5	1
Azacitidine	IV	5	1
Alpelisib	Oral	0.37	1
Procarbazine	Oral	2	1
Finasteride	Oral	5.5	1
Flutamide	Oral	0.11	1
Vandetanib	Oral	0.5	1
Copanlisib	IV	0.5	1
Fulvestrant	IV	0.03	1
Calcitriol	Oral	0.005	1
Vismodegib	Oral	10	1
Tacrolimus	IV	10	1
Ibrutinib	Oral	0.35	1
Propranolol	Oral	1.5	1
Carboplatin	IV	10	1
Darolutamide	Oral	9.5	1
Albendazole	Oral	0.37	1
Anastrozole	Oral	1	1
Azathioprine	Oral	10	1
Prednisone	Oral	1	1
Bendamustine	IV	10	1
Fludarabine	IV	3	1
Vinblastine	IV	0.5	1
Cabergoline	Oral	5e-05	1
Enasidenib	Oral	2	1
Vinorelbine	IV	0.015	1
Rosiglitazone	Oral	2	1
Ceritinib	Oral	1.5	1
Busulfan	IV	0.295	1
Dasatinib	Oral	0.015	1
Bexarotene	Oral	1.5	1
Vemurafenib	Oral	4.5	1
Clarithromycin	Oral	1	1
Ruxolitinib	Oral	1	1
Raloxifene	Oral	0.01	1
Bosentan	Oral	1	1
Afatinib	Oral	0.185	1
Dabrafenib	Oral	0.5	1
Homoharringtonine	IV	0.01	1
Vincristine	IV	0.1	1
Neratinib	Oral	0.225	1
Pentostatin	IV	1	1
Estramustine	Oral	3.5	1
